# Sex-specific fish recombination landscapes link recombination and karyotype evolution

**DOI:** 10.1101/2024.12.23.630081

**Authors:** Teemu Kivioja, Pasi Rastas

## Abstract

Meiotic recombination is an ubiquitous feature of sexual reproduction across eukaryotes. While recombination has been widely studied both theoretically and experimentally, the causes of its variation across species are still poorly understood. Composing a coherent view across species has been difficult because of the differences in recombination map generation and reporting of the results. Thus, fundamental questions like why recombination rates differ between sexes (heterochiasmy) in many but not all species remain unanswered. Here we present the first collection of recombination maps that allows quantitative comparisons across a diverse set of species. We generated sex-specific high-density linkage maps for 40 fish species using the same computational pipeline. Comparing the maps revealed that the higher genome-wide recombination rate in females compared to males was linked to the karyotype of the species. The difference between the sexes in the positioning of the crossovers was also highly variable and unrelated to the difference in their total number. Especially in males, CpG content of the sequence was a strong indicator of the broad scale distribution of crossovers between and within chromosomes. More generally, the collection of recombination landscapes can serve as a link between the theoretical and experimental work on recombination.
