## Supplemental tables for "Sex-specific fish recombination landscapes link recombination and karyotype evolution"

### Sheet: Table_S1_linkage_map_inputs
# Supplementary Table 1: Linkage map input
# SpeciesCommonName: common name of the species
# SpeciesScientificName: scientific name of the species
# ChromosomeNumber: diploid number of chromosomes (except common carp which is tetraploid)
# ArmNumber: Number of chromosome arms in the diploid genome (omitted for tetraploid common carp and not known for eastern little tuna)
# Order: taxonomic order of the species
# GenomeID: NCBI identifier of the genome assembly used
# LinkageProjectAccession: NCBI/ENA accession of the linkagedata used (except for channel catfish data that was downloaded from CNGBdb)
# LinkagePublication: linkage data publication
SpeciesCommonName	SpeciesScientificName	ChromosomeNumber	ArmNumber	Order	GenomeID	LinkageProjectAccession	LinkagePublication
Atlantic halibut	Hippoglossus hippoglossus	48	48	PLEURONECTIFORMES	GCF_009819705.1	PRJNA176886	Palaiokostas, Christos, et al. "Mapping the sex determination locus in the Atlantic halibut (Hippoglossus hippoglossus) using RAD sequencing." BMC genomics 14 (2013): 1-12.
Atlantic salmon	Salmo salar	58	74	SALMONIFORMES	GCF_905237065.1	PRJEB4502	Gonen, Serap, et al. "Linkage maps of the Atlantic salmon (Salmo salar) genome derived from RAD sequencing." BMC genomics 15 (2014): 1-17.
Atlantic silverside	Menidia menidia	48	66	ATHERINIFORMES	GCA_907169785.1	PRJNA771889	Akopyan, Maria, et al. "Comparative linkage mapping uncovers recombination suppression across massive chromosomal inversions associated with local adaptation in Atlantic silversides." Molecular Ecology 31.12 (2022): 3323-3341.
Barramundi perch	Lates calcarifer	48	56	PERCIFORMES	GCF_001640805.2	PRJDB5148	Wang, Le, et al. "Construction of high-resolution recombination maps in Asian seabass." BMC genomics 18 (2017): 1-14.
Bighead carp	Hypophthalmichthys nobilis	48	86	CYPRINIFORMES	GCA_019925145.1	PRJNA313394	Fu, Beide, et al. "A high-density genetic map and growth related QTL mapping in bighead carp (Hypophthalmichthys nobilis)." Scientific reports 6.1 (2016): 28679.
Black rockcod	Notothenia coriiceps	22	44	PERCIFORMES	GCF_000735185.1	PRJNA261971	Amores, Angel, et al. "Cold fusion: massive karyotype evolution in the Antarctic bullhead notothen Notothenia coriiceps." G3: Genes, Genomes, Genetics 7.7 (2017): 2195-2207.
Blackfin icefish	Chaenocephalus aceratus	48	52	PERCIFORMES	GCA_023974075.1	PRJNA408286	Kim, Bo-Mi, et al. "Antarctic blackfin icefish genome reveals adaptations to extreme environments." Nature ecology & evolution 3.3 (2019): 469-478.
Blotched snakehead	Channa maculata	42	48	PERCIFORMES	GCA_020496755.1	PRJNA577021	Liu, Haiyang, et al. "Construction of a high-density linkage map and QTL detection of growth and sex in blotched snakehead (Channa maculata)." Aquaculture 538 (2021): 736541.
Channel catfish	Ictalurus punctatus	58	92	SILURIFORMES	GCF_001660625.3	CNP0000229	Zhang, Shiyong, et al. "Construction of a high-density linkage map and QTL fine mapping for growth-and sex-related traits in channel catfish (Ictalurus punctatus)." Frontiers in genetics 10 (2019): 251.
Common carp	Cyprinus carpio	100	NA	CYPRINIFORMES	GCF_018340385.1	PRJNA494509	Tadmor-Levi, Roni, Gideon Hulata, and Lior David. "Multiple interacting QTLs affect disease challenge survival in common carp (Cyprinus carpio)." Heredity 123.5 (2019): 565-578.
Derbio	Trachinotus ovatus	48	54	PERCIFORMES	GCA_022709315.1	PRJNA554506	Guo, Liang, et al. "Turnovers of sex-determining mutation in the golden pompano and related species provide insights into microevolution of undifferentiated sex chromosome." Genome Biology and Evolution 16.3 (2024): evae037.
Eastern little tuna	Euthynnus affinis	48	NA	SCOMBRIFORMES	GCA_029490765.1	PRJDB11757	Havelka, Miloš, et al. "Chromosome-scale genome assembly and transcriptome assembly of kawakawa Euthynnus affinis; a tuna-like species." Frontiers in Genetics 12 (2021): 739781.
European seabass	Dicentrarchus labrax	48	48	PERCIFORMES	GCA_905237075.1	PRJEB4708	Palaiokostas, Christos, et al. "A new SNP-based vision of the genetics of sex determination in European sea bass (Dicentrarchus labrax)." Genetics Selection Evolution 47 (2015): 1-10.
Giant grouper	Epinephelus lanceolatus	48	56	PERCIFORMES	GCF_005281545.1	PRJDB8251	Wu, Lina, et al. "First genome-wide association analysis for growth traits in the largest coral reef-dwelling bony fishes, the Giant grouper (Epinephelus lanceolatus)." Marine biotechnology 21 (2019): 707-717.
Gilthead seabream	Sparus aurata	48	56	PERCIFORMES	GCA_900880675.2	PRJNA338774	Palaiokostas, Christos, et al. "Genomic prediction of resistance to pasteurellosis in gilthead sea bream (Sparus aurata) using 2b-RAD sequencing." G3: Genes, Genomes, Genetics 6.11 (2016): 3693-3700.
Gulf pipefish	Syngnathus scovelli	44	44	SYNGNATHIFORMES	GCA_024217435.3	PRJNA355893	Small, C. M., et al. "The genome of the Gulf pipefish enables understanding of evolutionary innovations." Genome biology 17 (2016): 1-23.
Javanese ricefish	Oryzias javanicus	48	48	BELONIFORMES	GCA_003999625.1	PRJNA505405	Takehana, Yusuke, et al. "Genome sequence of the euryhaline Javafish medaka, Oryzias javanicus: a small aquarium fish model for studies on adaptation to salinity." G3: Genes, Genomes, Genetics 10.3 (2020): 907-915.
Lake trout	Salvelinus namaycush	84	100	SALMONIFORMES	GCF_016432855.1	PRJNA795963	Euclide, Peter T., et al. "Further evidence from common garden rearing experiments of heritable traits separating lean and siscowet lake charr (Salvelinus namaycush) ecotypes." Molecular Ecology 31.12 (2022): 3432-3450.
Nine-spined stickleback	Pungitius pungitius	42	68	GASTEROSTEIFORMES	GCA_902500615.3	PRJNA626522,PRJEB39736,PRJNA673430	Kemppainen, Petri, et al. "Genetic population structure constrains local adaptation in sticklebacks." Molecular Ecology 30.9 (2021): 1946-1961. Kivikoski, Mikko, et al. "Automated improvement of stickleback reference genome assemblies with Lep‐Anchor software." Molecular Ecology Resources 21.6 (2021): 2166-2176.
Northern pike	Esox lucius	50	50	ESOCIFORMES	GCF_004634155.1	PRJNA514888	Pan, Qiaowei, et al. "Identification of the master sex determining gene in Northern pike (Esox lucius) reveals restricted sex chromosome differentiation." PLoS genetics 15.8 (2019): e1008013.
Pacu	Piaractus mesopotamicus	54	108	CHARACIFORMES	GCA_023558415.1	PRJNA634462	Mastrochirico-Filho, Vito A., et al. "Development of a SNP linkage map and genome-wide association study for resistance to Aeromonas hydrophila in pacu (Piaractus mesopotamicus)." BMC genomics 21 (2020): 1-13.
Pikeperch	Sander lucioperca	48	80	PERCIFORMES	GCF_008315115.2	PRJNA626522	de Los Ríos-Pérez, Lidia, et al. "An ultra-high density SNP-based linkage map for enhancing the pikeperch (Sander lucioperca) genome assembly to chromosome-scale." Scientific Reports 10.1 (2020): 22335.
Rainbow trout	Oncorhynchus mykiss	58	104	SALMONIFORMES	GCF_013265735.2	PRJNA292117	Liu, Sixin, et al. "Identification of single nucleotide polymorphism markers associated with bacterial cold water disease resistance and spleen size in rainbow trout." Frontiers in genetics 6 (2015): 298.
Red drum	Sciaenops ocellatus	48	48	PERCIFORMES	GCA_014183145.1	PRJNA357008	Hollenbeck, Christopher M., et al. "Linkage mapping and comparative genomics of red drum (Sciaenops Ocellatus) using next-generation sequencing." G3: Genes, Genomes, Genetics 7.3 (2017): 843-850.
Red snapper	Lutjanus campechanus	48	48	LUTJANIFORMES	GCA_027495735.1	PRJNA325063	Norrell, Adrienne E., Kenneth L. Jones, and Eric A. Saillant. "Development and characterization of genomic resources for a non-model marine teleost, the red snapper (Lutjanus campechanus, Lutjanidae): Construction of a high-density linkage map, anchoring of genome contigs and comparative genomic analysis." Plos one 15.4 (2020): e0232402.
Senegalese sole	Solea senegalensis	42	52	PLEURONECTIFORMES	GCF_019176455.1	PRJNA670029	Guerrero-Cózar, Israel, et al. "Chromosome anchoring in Senegalese sole (Solea senegalensis) reveals sex-associated markers and genome rearrangements in flatfish." Scientific Reports 11.1 (2021): 13460.
Siamese fighting fish	Betta splendens	42	54	ANABANTIFORMES	GCF_900634795.4	PRJDB7255	Wang, Le, et al. "Genomic basis of striking fin shapes and colors in the fighting fish." Molecular biology and evolution 38.8 (2021): 3383-3396.
Silver carp	Hypophthalmichthys molitrix	48	88	CYPRINIFORMES	GCA_022817975.1	PRJNA328416	Wang, Xinhua, et al. "Construction of a high-density genetic linkage map and mapping of quantitative trait loci for growth-related traits in silver carp (Hypophthalmichthys molitrix)." Scientific Reports 9.1 (2019): 17506.
Sockeye salmon	Oncorhynchus nerka	56	102	SALMONIFORMES	GCA_034236695.1	PRJNA289115	Larson, Wesley A., et al. "Identification of multiple QTL hotspots in Sockeye Salmon (Oncorhynchus nerka) using genotyping-by-sequencing and a dense linkage map." Journal of Heredity 107.2 (2016): 122-133.
Spotted gar	Lepisosteus oculatus	58	96	SEMIONOTIFORMES	GCF_000242695.1	SRP004473	Amores, Angel, et al. "Genome evolution and meiotic maps by massively parallel DNA sequencing: spotted gar, an outgroup for the teleost genome duplication." Genetics 188.4 (2011): 799-808.
Spotted scat	Scatophagus argus	48	48	PERCIFORMES	GCA_030323985.1	PRJNA578058	Yang, Wei, et al. "ddRADseq-assisted construction of a high-density SNP genetic map and QTL fine mapping for growth-related traits in the spotted scat (Scatophagus argus)." BMC genomics 21 (2020): 1-18.
Takifugu bimaculatus	Takifugu bimaculatus	44	62	TETRAODONTIFORMES	GCA_004026145.2	PRJNA874574	Shi, Yue, et al. "Comparative genomics analysis and genome assembly integration with the recombination landscape contribute to Takifugu bimaculatus assembly refinement." Gene 849 (2023): 146910.
Tambaqui	Colossoma macropomum	54	108	CHARACIFORMES	GCF_904425465.1	PRJEB33856	Varela, Eduardo Sousa, et al. "A high-density linkage map and sex-linked markers for the Amazon Tambaqui Colossoma macropomum." BMC genomics 22 (2021): 1-10.
Three-spined stickleback	Gasterosteus aculeatus	42	62	GASTEROSTEIFORMES	GCF_016920845.1	PRJNA340327	Pritchard, Victoria L., et al. "Regulatory architecture of gene expression variation in the threespine stickleback Gasterosteus aculeatus." G3: Genes, Genomes, Genetics 7.1 (2017): 165-178.
Turbot	Scophthalmus maximus	44	48	PLEURONECTIFORMES	GCF_022379125.1	PRJNA607371	Ma, Aijun, et al. "Identification of quantitative trait loci associated with upper temperature tolerance in turbot, Scophthalmus maximus." Scientific Reports 11.1 (2021): 21920.
Whitespotted clarias	Clarias fuscus	56	98	SILURIFORMES	GCA_030347435.1	PRJNA847018	Lin, Xinghua, et al. "A high-density genetic linkage map and QTL mapping for sex in Clarias fuscus." Aquaculture 561 (2022): 738723.
Yellow catfish	Tachysurus fulvidraco	52	92	SILURIFORMES	GCF_022655615.1	PRJNA548653	Gao, Dong, et al. "Construction of high-density genetic map and mapping of sex-related loci in the yellow catfish (Pelteobagrus fulvidraco)." Marine biotechnology 22 (2020): 31-40.
Yellow drum	Nibea albiflora	48	48	PERCIFORMES	GCA_902410095.1	PRJNA431723	Qiu, Changliang, et al. "A high-density genetic linkage map and QTL mapping for growth and sex of yellow drum (Nibea albiflora)." Scientific reports 8.1 (2018): 17271.
Yellowfin tuna	Thunnus albacares	48	52	PERCIFORMES	GCA_914725855.2	PRJNA504596	Dimens, Pavel V., et al. "Genomic resources for the Yellowfin tuna Thunnus albacares." Molecular Biology Reports 51.1 (2024): 232.
Zebrafish	Danio rerio	50	88	CYPRINIFORMES	GCF_000002035.6	SRP010571	Anderson, Jennifer L., et al. "Multiple sex-associated regions and a putative sex chromosome in zebrafish revealed by RAD mapping and population genomics." PloS one 7.7 (2012): e40701.

### Sheet: Table_S2_linkage_maps
# Supplementary table 2: Linkage maps
# SpeciesCommonName: common name of the species
# SpeciesScientificName: scientific name of the species
# NumFamilies: number of families used to construct the linkage map
# NumOffspring: number of offspring used to construct the linkage map
# NumMarkers: number of markers in the linkage map
# MaleMapLength: total male linkage map length
# FemaleMapLength: total female linkage map length
#
SpeciesCommonName	SpeciesScientificName	NumFamilies	NumOffspring	NumMarkers	MaleMapLength	FemaleMapLength
Atlantic halibut	Hippoglossus_hippoglossus	2	88	47884	1211.49	1288.51
Atlantic salmon	Salmo_salar	2	92	18132	1006.52	2152.17
Atlantic silverside	Menidia_menidia	1	221	90379	1357.01	3289.14
Barramundi perch	Lates_calcarifer	1	111	17962	1267.5	1108.5
Bighead carp	Hypophthalmichthys_nobilis	1	79	1837	1041.77	1407.59
Black rockcod	Notothenia_coriiceps	1	192	16313	1031.77	1105.21
Blackfin icefish	Chaenocephalus_aceratus	1	82	4604	1063.41	1181.71
Blotched snakehead	Channa_maculata	1	180	7253	2097.78	2078.33
Channel catfish	Ictalurus_punctatus	1	108	457559	1689.81	3320.37
Common carp	Cyprinus_carpio	2	182	34698	2216.48	2598.35
Derbio	Trachinotus_ovatus	1	100	643521	1192	1937
Eastern little tuna	Euthynnus_affinis	1	94	8413	1304.26	1369.15
European seabass	Dicentrarchus_labrax	8	165	49371	1331.01	1597.47
Giant grouper	Epinephelus_lanceolatus	2	156	45397	1425.81	1472.9
Gilthead seabream	Sparus_aurata	3	143	21619	1436.17	1414.89
Gulf pipefish	Syngnathus_scovelli	1	108	11906	1149.07	1249.07
Javanese ricefish	Oryzias_javanicus	1	81	33437	1114.81	1233.33
Lake trout	Salvelinus_namaycush	12	272	30197	2617.91	3397.76
Nine-spined stickleback	Pungitius_pungitius	94	1738	91581	1194.28	2243.24
Northern pike	Esox_lucius	1	78	3954	1110.26	1182.05
Pacu	Piaractus_mesopotamicus	13	342	106939	1920.72	3333.63
Pikeperch	Sander_lucioperca	2	313	1141444	1253.67	2602.24
Rainbow trout	Oncorhynchus_mykiss	4	297	26664	1984.56	2816.78
Red drum	Sciaenops_ocellatus	2	201	5274	1342.29	1400.5
Red snapper	Lutjanus_campechanus	4	224	82012	1457.59	1354.46
Senegalese sole	Solea_senegalensis	5	339	43139	1770.92	2510.68
Siamese fighting fish	Betta_splendens	2	291	164231	1048.11	1104.47
Silver carp	Hypophthalmichthys_molitrix	1	146	4330	1402.05	2816.44
Sockeye salmon	Oncorhynchus_nerka	1	138	5721	1543.48	3383.33
Spotted gar	Lepisosteus_oculatus	1	139	18905	2043.17	2553.24
Spotted scat	Scatophagus_argus	1	126	321010	1230.16	1703.97
Takifugu bimaculatus	Takifugu_bimaculatus	1	113	2268031	1189.38	1953.98
Tambaqui	Colossoma_macropomum	2	233	26465	2426.18	2681.55
Three-spined stickleback	Gasterosteus_aculeatus	37	311	31968	1206.42	2127.03
Turbot	Scophthalmus_maximus	1	98	80443	1315.31	2216.33
Whitespotted clarias	Clarias_fuscus	1	200	345539	2286	2782.5
Yellow catfish	Tachysurus_fulvidraco	1	137	8909	1406.57	2418.98
Yellow drum	Nibea_albiflora	1	103	2253630	1248.54	1122.33
Yellowfin tuna	Thunnus_albacares	1	105	43274	1269.52	1251.43
Zebrafish	Danio_rerio	2	295	47740	1424.75	2710.51

### Sheet: Table_S3_karyotype_sources
# Supplementary table 3: karyotype sources
# KaryotypeSource: source publication of the karyotype when other than the book “Arai R. (2011) Fish karyotypes. Springer, Tokyo”
#
SpeciesCommonName	SpeciesScientificName	ChromosomeNumber	ArmNumber	KaryotypeSource
Giant grouper	Epinephelus lanceolatus	48	56	Pinthong, Krit, et al. "The first karyological analysis and chromosomal characteristics of NORs of the cloudy grouper, Epinephelus erythrurus (Perciformes, Epinephelinae) in Thailand." Cytologia 80.3 (2015): 279-286.
Pikeperch	Sander lucioperca	48	80	Jankun, Malgorzata, Magdalena Mochol, and Konrad Ocalewicz. "Conventional and molecular cytogenetics of the pikeperch (Sander lucioperca L.)." Aquaculture Research 45.6 (2014): 1084-1089.
Siamese fighting fish	Betta splendens	42	54	Grazyna, Furgala-Selezniow, et al. "Note on the karyotype and NOR location of Siamese fighting fish Betta splendens (Perciformes, Osphronemidae)." Caryologia 61.4 (2008): 349-353.
Takifugu bimaculatus	Takifugu bimaculatus	44	62	Shi, Yue, et al. "Comparative genomics analysis and genome assembly integration with the recombination landscape contribute to Takifugu bimaculatus assembly refinement." Gene 849 (2023): 146910.
